# Recovering *Escherichia coli* plasmids in the absence of long-read sequencing data

**DOI:** 10.1101/2021.07.06.451259

**Authors:** J. Paganini, N.L. Plantinga, S. Arredondo-Alonso, R.J.L. Willems, A.C. Schürch

## Abstract

The incidence of infections caused by multidrug-resistant *E. coli* strains has risen in the past years. Antibiotic resistance in *E. coli* is often mediated by acquisition and maintenance of plasmids. The study of *E. coli* plasmid epidemiology and genomics often requires long-read sequencing information, but recently a number of tools that allow plasmid prediction from short-read data have been developed.

Here, we reviewed 25 available plasmid prediction tools and categorized them into binary plasmid/chromosome classification tools and plasmid reconstruction tools. We benchmarked six tools that aim to reliably reconstruct distinct plasmids, with a special focus on plasmids carrying antibiotic resistance genes (ARGs) such as extended-spectrum beta-lactamase genes. They use either assembly graph information (plasmidSPAdes, gplas), reference databases (MOB-Suite, FishingForPlasmids) or both (HyAsP and SCAPP) to produce plasmid predictions. The benchmark data set consisted of 240 *E. coli* strains, harboring 631 plasmids, which were representative for the diversity of *E. coli* in public databases. Notably, these strains were not used for training any of the tools.

We found that two thirds (n=425, 66.3.%) of all plasmids were correctly reconstructed by at least one of the six tools, with a range of 92 (14.58%) to 317 (50.23%) correctly predicted plasmids. However, the majority of plasmids that carried antibiotic resistance genes (n=85, 57.8%) could not be completely recovered as distinct plasmids by any of the tools. MOB-suite was the only tool that was able to correctly reconstruct the majority of plasmids (n=317, 50.23%), and performed best at reconstructing large plasmids (n=166, 46.37%) and ARG-plasmids (n=41, 27.9%), but predictions frequently contained chromosome contamination (40%). In contrast, plasmidSPAdes reconstructed the highest fraction of plasmids smaller than 18 kbp (n=168, 61.54%). Large ARG-plasmids, however, were recovered with small precision values (median=0.47, IQR=0.61), indicating that plasmidSPAdes frequently merged sequences derived from distinct replicons. Additionally, only 63% of all plasmid-borne ARGs were correctly predicted by plasmidSPAdes.

The remaining four tools (FishingForPlasmids, HyAsP, SCAPP and gplas) were able to correctly reconstruct a combined total of 18 plasmids that were missed by MOB-suite and plasmidSPAdes.

Available bioinformatic tools can provide valuable insight into *E. coli* plasmids, but also have important limitations. This work will serve as a guideline for selecting the most appropriate plasmid reconstruction tool for studies focusing on *E. coli* plasmids in the absence of long-read sequencing data.
