## Supplementary material for "Recovering *Escherichia coli* plasmids in the absence of long-read sequencing data": Table S1

### Sheet: Suppl. Table 1. Plasmid predict
Tools	Publication year	Input	Scope	Output	Reference DB	k-mer composition	Coverage	de Bruijn graph	plasmid-diagnostic sequences	strains meta-data	Length of contigs	"one-hot" matrix sequence representation	GC-content	Fully automatic?	User interface	Installation	Benchmarked in this study?	Retrieved from	Publication
PlasmidSPAdes	2016	Reads	Multi-species	Plasmid bins			x	x						x	Command Line	Conda	yes	https://github.com/ablab/spades	https://doi.org/10.1093/bioinformatics/btw493
metaplasmidSPAdes	2019	Reads	Meta-genomics	Plasmid bins	x		x	x						x	Command Line	Conda	no	https://github.com/ablab/spades	https://doi.org/10.1101/gr.241299.118
HyAsp	2019	Reads or contigs and assembly graph	Multi-species	Plasmid bins	x		x	x					x	x	Command Line	Pip	yes	https://github.com/cchauve/HyAsP	https://doi.org/10.1093/bioinformatics/btz413
Recycler	2017	Assembly graph and BAM file	Multi-species/ Meta-genomics	Plasmid bins			x	x						x	Command Line	Conda	no	https://github.com/Shamir-Lab/Recycler	https://doi.org/10.1093/bioinformatics/btw651
MOB-suite	2018	Contigs	Multi-species	Plasmid bins	x	x			x					x	Command Line	Conda	yes	https://github.com/phac-nml/mob-suite	https://doi.org/10.1099/mgen.0.000206
gplas	2020	Assembly graphs	Multi-species	Plasmid bins		x	x							x	Command Line	Snakemake	yes	https://gitlab.com/sirarredondo/gplas/	https://doi.org/10.1093/bioinformatics/btaa233
FishingForPlasmids	2020	Contigs	E. coli	Plasmid bins	x									x	Command Line	Manual	yes	https://github.com/Visser-M/FishingForPlasmids	-
PlasmidID	2018	Reads	Multi-species	Plasmid bins	x	x	x							x	Command Line	Conda	no	https://github.com/BU-ISCIII/plasmidID	-
Placnet	2014	Contigs, reads and BAM file	Multi-species	Plasmid bins	x		x	x	x						Command Line, GUI and Web-Application	SourceForge	no	https://github.com/LuisVielva/PLACNETw	https://doi.org/10.1093/bioinformatics/btx462
SCAPP	2020	Assembly graph and reads	Meta-genomics	Plasmid bins		x	x	x	x					x	Command Line	Conda	yes	https://github.com/Shamir-Lab/SCAPP	https://doi.org/10.1101/2020.01.12.903252
Plasmid_Assembler	2017	Reads	Multi-species	Plasmid bins	x	x			x					x	Command Line	Conda	no	https://github.com/lowandrew/Plasmid_Assembler	-
PlaScope	2018	Contigs	E. coli	Binary classification	x	x								x	Command Line	Conda	no	https://github.com/labgem/PlaScope	https://doi.org/10.1099/mgen.0.000211
PlasFlow	2018	Contigs	Meta-genomics	Binary classification		x								x	Command Line	Conda	no	https://github.com/smaegol/PlasFlow	https://doi.org/10.1093/nar/gkx1321
mlplasmids	2018	Contigs	Multi-species	Binary classification		x								x	Command Line and Web-Application	R-package	no	https://gitlab.com/sirarredondo/mlplasmids/	https://doi.org/10.1099/mgen.0.000224
RFPlasmid	2018	Contigs	Multi-species/ Meta-genomics	Binary classification		x			x		x			x	Command Line and Web-Application	Pip	no	https://github.com/aldertzomer/RFPlasmid	https://doi.org/10.1101/2020.07.31.230631
plasmIDent	2018	Contigs and long reads	Multi-species	Binary classification	x		x						x	x	Command Line	Nextflow / Docker	no	https://github.com/caspargross/plasmIDent	-
platon	2020	Contigs	Multi-species	Binary classification	x				x		x			x	Command Line	Conda	no	https://github.com/oschwengers/platon	https://doi.org/10.1099/mgen.0.000398
PlasmidPicker	2018	Contigs	Meta-genomics	Binary classification	x	x								x	Command Line	Pip	no	https://github.com/haradama/PlasmidPicker	-
cBar	2010	Contigs	Meta-genomics	Binary classification		x								x	Command Line	Mannual	no	http://csbl.bmb.uga.edu/∼ffzhou/cBar	https://doi.org/10.1093/bioinformatics/btq299
PlasClass	2020	Contigs	Meta-genomics	Binary classification		x								x	Command Line	Auomatic set-up script	no	https://github.com/Shamir-Lab/PlasClass	https://doi.org/10.1371/journal.pcbi.1007781
PPR-Meta	2019	Contigs	Meta-genomics	Binary classification								x		x	Command Line	Manual	no	https://github.com/zhenchengfang/PPR-Meta	https://doi.org/10.1093/gigascience/giz066
PlasmidFinder	2015	Contigs	Multi-species	Reference plasmid detection	x									x	Command Line and Web-Application	Conda	no	https://bitbucket.org/genomicepidemiology/plasmidfinder/src/master/	-
PlasmidSeeker	2018	Reads and reference genome	Multi-species	Reference plasmid detection	x	x	x							x	Command Line	Manual	no	https://github.com/bioinfo-ut/PlasmidSeeker	https://doi.org/10.7717/peerj.4588
PlasGUN	2020	Reads in fasta format	Meta-genomics	Plasmids gene prediction (other)								x		x	Command Line	Manual	no	https://github.com/zhenchengfang/PlasGUN/releases	https://doi.org/10.1093/bioinformatics/btaa103
plasmidtron	2018	Reads or contigs and metadata files	Multi-species	kmer based GWAS analysis of reads (other)		x	x			x				x	Command Line	Conda	no	https://github.com/sanger-pathogens/plasmidtron	https://doi.org/10.1099/mgen.0.000164
